# Distinct changes in mature root and growing root tip proteomes underlie physiological responses of bread wheat to salinity stress

**DOI:** 10.1101/2021.05.24.445367

**Authors:** Bhagya M. Dissanayake, Christiana Staudinger, Rana Munns, Nicolas L. Taylor, A. Harvey Millar

## Abstract

The impact of salinity on wheat plants is often studied by analysis of shoot responses, even though the main mechanism of tolerance is shoot Na^+^ exclusion. There is a need to understand the molecular responses of root tissues that directly experience rising NaCl concentrations. We have combined analysis of root growth, ion content and respiration with proteome responses in wheat root tip and mature root tissues under saline conditions. We find significant changes in translation and protein synthesis, energy metabolism and amino acid metabolism in a root tissue specific manner. Translation and protein synthesis related proteins showed significant decreases in abundance only in root tips, as did most of the glycolytic enzymes and selected TCA cycle enzymes and ATP synthase subunits. This selective root tip proteome response indicates protein synthesis capacity and energy production were impaired under salt stress, correlating with the anatomical response of roots and reduced root tip respiration rate. Wheat roots respond directly to soil salinity, therefore shoot responses such as reduction in shoot growth and photosynthetic capacity need to be considered in light of these effects.
