## Supplementary material for "Distinct changes in mature root and growing root tip proteomes underlie physiological responses of bread wheat to salinity stress": Table S2

### Sheet: Sheet1
Table S2. Gene Ontology (GO) analysis of differentially expressed proteins (DEPs) by biological process (BP), molecular function (MF) and cellular component (CC) categories in wheat mature roots and root tips in response to salinity treatments.
			Root tips										Mature roots
GO pathway	Ontology	Description	3 days after 150mM NaCl				6 days after 150mM NaCl					3 days after 150mM NaCl					6 days after 150mM NaCl
			Number in input list	Number in BG/Ref	p-value	FDR	Regulation	Number in input list	Number in BG/Ref	p-value	FDR	Regulation	Number in input list	Number in BG/Ref	p-value	FDR	Regulation	Number in input list	Number in BG/Ref	p-value	FDR	Regulation
GO:0044710	BP	single-organism metabolic process	10	11643	0.00057	0.004	Up	20	11643	1.3e-07	2.6e-06	Up						9	11643	0.0018	0.0046	Down
GO:0009987	BP	cellular process	16	27061	2.4e-06	4.8e-06	Down	65	27061	1.1e-10	7e-10	Down						10	27061	0.009	0.0098	Up
GO:0055114	BP	oxidation-reduction process						14	6911	3.2e-06	3.2e-05	Up						6	6911	0.0076	0.015	Down
GO:0006979	BP	response to oxidative stress						5	811	5e-05	0.0002	Up						6	811	5.7e-08	5.7e-07	Down
GO:0006950	BP	response to stress						7	2466	0.00019	0.00063	Up						6	2466	3.4e-05	0.00011	Down
GO:0050896	BP	response to stimulus						7	4220	0.0042	0.0094	Up						8	4220	7.5e-06	3.8e-05	Down
GO:1901564	BP	organonitrogen compound metabolic process						44	4556	2.2e-28	2.3e-26	Down						9	4556	2.3e-08	8.3e-08	Up
GO:0006412	BP	translation						32	1899	2e-27	8.4e-26	Down						9	1899	1.1e-11	9.9e-11	Up
GO:0043043	BP	peptide biosynthetic process						32	1927	3.2e-27	8.4e-26	Down						9	1927	1.2e-11	9.9e-11	Up
GO:0043604	BP	amide biosynthetic process						32	1927	3.2e-27	8.4e-26	Down						9	1927	1.2e-11	9.9e-11	Up
GO:0006518	BP	peptide metabolic process						32	1987	8e-27	1.7e-25	Down						9	1987	1.6e-11	9.9e-11	Up
GO:1901566	BP	organonitrogen compound biosynthetic process						38	3358	1.2e-26	2.2e-25	Down						9	3358	1.6e-09	6.8e-09	Up
GO:0043603	BP	cellular amide metabolic process						32	2033	1.6e-26	2.4e-25	Down						9	2033	2e-11	9.9e-11	Up
GO:0034641	BP	cellular nitrogen compound metabolic process						46	10503	6.6e-16	8.8e-15	Down						9	10503	2.7e-05	4.5e-05	Up
GO:0044249	BP	cellular biosynthetic process						44	9619	8.2e-16	9.7e-15	Down						9	9619	1.3e-05	2.7e-05	Up
GO:0006807	BP	nitrogen compound metabolic process						48	11652	1.2e-15	1.3e-14	Down						9	11652	6.2e-05	9.1e-05	Up
GO:1901576	BP	organic substance biosynthetic process						44	9759	1.4e-15	1.3e-14	Down						9	9759	1.5e-05	2.8e-05	Up
GO:0009058	BP	biosynthetic process						44	10309	1e-14	8.9e-14	Down						9	10309	2.3e-05	4.1e-05	Up
GO:0034645	BP	cellular macromolecule biosynthetic process						37	7352	2.3e-14	1.7e-13	Down						9	7352	1.4e-06	3.8e-06	Up
GO:0009059	BP	macromolecule biosynthetic process						37	7352	2.3e-14	1.7e-13	Down						9	7352	1.4e-06	3.8e-06	Up
GO:0044271	BP	cellular nitrogen compound biosynthetic process						37	7464	3.7e-14	2.6e-13	Down						9	7464	1.6e-06	3.9e-06	Up
GO:0010467	BP	gene expression						35	7621	2.1e-12	1.4e-11	Down						9	7621	1.9e-06	4.3e-06	Up
GO:0044237	BP	cellular metabolic process						54	23272	8.5e-08	2.6e-07	Down						10	23272	0.0027	0.0034	Up
GO:0044267	BP	cellular protein metabolic process						34	10951	1.2e-07	3.6e-07	Down						9	10951	3.8e-05	5.9e-05	Up
GO:0044238	BP	primary metabolic process						54	26020	4e-06	8.9e-06	Down						10	26020	0.0067	0.0076	Up
GO:0019538	BP	protein metabolic process						34	13027	6.8e-06	1.4e-05	Down						9	13027	0.00015	0.00021	Up
GO:0071704	BP	organic substance metabolic process						55	27332	8e-06	1.5e-05	Down						10	27332	0.0097	0.01	Up
GO:0044260	BP	cellular macromolecule metabolic process						40	18017	3.8e-05	6.5e-05	Down						9	18017	0.0018	0.0024	Up
GO:0008152	BP	metabolic process						62	36522	0.00038	0.00059	Down	13	36522	0.0015	0.0015	Up	11	36522	0.027	0.027	Up
GO:0043170	BP	macromolecule metabolic process						40	20239	0.00052	0.0008	Down						9	20239	0.0043	0.0051	Up
GO:0044699	BP	single-organism process						28	16151	0.027	0.034	Down						9	16151	0.017	0.028	Down
GO:0003824	MF	catalytic activity	16	36411	0.012	0.023	Up	31	36411	5.1e-05	0.00025	Up						18	36411	0.00039	0.00071	Down
GO:0004601	MF	peroxidase activity						5	855	6.4e-05	0.00025	Up						6	855	7.8e-08	4.2e-07	Down
GO:0016684	MF	oxidoreductase activity, acting on peroxide as acceptor						5	862	6.6e-05	0.00025	Up						6	862	8.2e-08	4.2e-07	Down
GO:0016209	MF	antioxidant activity						5	914	8.7e-05	0.00026	Up						6	914	1.1e-07	4.2e-07	Down
GO:0020037	MF	heme binding						5	2660	0.0096	0.019	Up						6	2660	5.1e-05	0.00012	Down
GO:0046906	MF	tetrapyrrole binding						5	2681	0.0099	0.019	Up						6	2681	5.4e-05	0.00012	Down
GO:0005198	MF	structural molecule activity						31	1384	3.6e-30	1.7e-28	Down						9	1384	6.6e-13	3.3e-12	Up
GO:0003735	MF	structural constituent of ribosome						27	1212	3.6e-26	8.3e-25	Down						8	1212	1.6e-11	4.1e-11	Up
GO:0044464	CC	cell part	13	9656	5.1e-09	6.9e-09	Down	49	9656	9.3e-20	1.9e-19	Down	10	9656	0.00018	0.00018	Down	11	9656	7.6e-08	7.6e-08	Up
GO:0005623	CC	cell	13	9656	5.1e-09	6.9e-09	Down	49	9656	9.3e-20	1.9e-19	Down						11	9656	7.6e-08	7.6e-08	Up
GO:0044424	CC	intracellular part	12	8638	2.2e-08	2.2e-08	Down	47	8638	4.7e-20	1.1e-19	Down	10	8638	7.1e-05	0.00018	Down	11	8638	2.4e-08	3e-08	Up
GO:0044444	CC	cytoplasmic part						36	2756	3.1e-27	3.5e-26	Down						9	2756	2.9e-10	5.8e-10	Up
GO:0030529	CC	intracellular ribonucleoprotein complex						29	1421	4.4e-27	3.5e-26	Down						8	1421	5.7e-11	2.4e-10	Up
GO:1990904	CC	ribonucleoprotein complex						29	1421	4.4e-27	3.5e-26	Down						8	1421	5.7e-11	2.4e-10	Up
GO:0005737	CC	cytoplasm						40	3804	5.9e-27	3.6e-26	Down						10	3804	1.5e-10	3.6e-10	Up
GO:0005840	CC	ribosome						27	1214	3.7e-26	1.8e-25	Down						8	1214	1.6e-11	2.3e-10	Up
GO:0032991	CC	macromolecular complex						40	4730	1.7e-23	6.8e-23	Down						10	4730	1.3e-09	2.2e-09	Up
GO:0043232	CC	intracellular non-membrane-bounded organelle						31	2395	3.2e-23	9.6e-23	Down						9	2395	8.4e-11	2.4e-10	Up
GO:0043228	CC	non-membrane-bounded organelle						31	2395	3.2e-23	9.6e-23	Down						9	2395	8.4e-11	2.4e-10	Up
GO:0043229	CC	intracellular organelle						38	6064	7.4e-18	1.3e-17	Down						10	6064	1.4e-08	2e-08	Up
GO:0043226	CC	organelle						38	6064	7.4e-18	1.3e-17	Down						10	6064	1.4e-08	2e-08	Up
GO:0044763	BP	single-organism cellular process						9	8381	0.019	0.036	Up
O:0044699	BP	single-organism process	10	16151	0.0071	0.025	Up	21	16151	5.9e-06	4e-05	Up
GO:0044281	BP	small molecule metabolic process						9	3420	3.6e-05	0.00018	Up
GO:1901564	BP	organonitrogen compound metabolic process						9	4556	0.00032	0.0009	Up
GO:0008152	BP	metabolic process						28	36522	0.0017	0.0042	Up
GO:0005975	BP	carbohydrate metabolic process						5	3207	0.02	0.036	Up
GO:0009199	BP	ribonucleoside triphosphate metabolic process						10	562	2.4e-09	1.3e-08	Down
GO:0009205	BP	purine ribonucleoside triphosphate metabolic process						10	562	2.4e-09	1.3e-08	Down
GO:0009144	BP	purine nucleoside triphosphate metabolic process						10	562	2.4e-09	1.3e-08	Down
GO:0009141	BP	nucleoside triphosphate metabolic process						10	573	2.8e-09	1.4e-08	Down
GO:0046128	BP	purine ribonucleoside metabolic process						10	646	8.6e-09	4e-08	Down
GO:0042278	BP	purine nucleoside metabolic process						10	646	8.6e-09	4e-08	Down
GO:0009119	BP	ribonucleoside metabolic process						10	654	9.7e-09	4.3e-08	Down
GO:0009150	BP	purine ribonucleotide metabolic process						10	681	1.4e-08	6e-08	Down
GO:0009259	BP	ribonucleotide metabolic process						10	686	1.5e-08	6.1e-08	Down
GO:0009116	BP	nucleoside metabolic process						10	693	1.7e-08	6.3e-08	Down
GO:1901657	BP	glycosyl compound metabolic process						10	693	1.7e-08	6.3e-08	Down
GO:0006165	BP	nucleoside diphosphate phosphorylation						7	231	1.9e-08	6.8e-08	Down
GO:0046939	BP	nucleotide phosphorylation						7	231	1.9e-08	6.8e-08	Down
GO:0009132	BP	nucleoside diphosphate metabolic process						7	235	2.2e-08	7.4e-08	Down
GO:0006163	BP	purine nucleotide metabolic process						10	721	2.4e-08	7.9e-08	Down
GO:0019693	BP	ribose phosphate metabolic process						10	733	2.8e-08	8.9e-08	Down
GO:0072521	BP	purine-containing compound metabolic process						10	771	4.4e-08	1.4e-07	Down
GO:0009117	BP	nucleotide metabolic process						10	908	2e-07	5.6e-07	Down
GO:0006753	BP	nucleoside phosphate metabolic process						10	911	2e-07	5.6e-07	Down
GO:0046034	BP	ATP metabolic process						8	536	3.7e-07	1e-06	Down
GO:0055086	BP	nucleobase-containing small molecule metabolic process						10	1001	4.7e-07	1.2e-06	Down
GO:0009167	BP	purine ribonucleoside monophosphate metabolic process						8	596	8.1e-07	2e-06	Down
GO:0009126	BP	purine nucleoside monophosphate metabolic process						8	596	8.1e-07	2e-06	Down
GO:0009161	BP	ribonucleoside monophosphate metabolic process						8	609	9.5e-07	2.3e-06	Down
GO:0009123	BP	nucleoside monophosphate metabolic process						8	613	1e-06	2.4e-06	Down
GO:1901135	BP	carbohydrate derivative metabolic process						11	1380	1.1e-06	2.6e-06	Down
GO:0006457	BP	protein folding						7	469	2e-06	4.7e-06	Down
GO:0046031	BP	ADP metabolic process						5	210	7e-06	1.4e-05	Down
GO:0009179	BP	purine ribonucleoside diphosphate metabolic process						5	210	7e-06	1.4e-05	Down
GO:0006757	BP	ATP generation from ADP						5	210	7e-06	1.4e-05	Down
GO:0009135	BP	purine nucleoside diphosphate metabolic process						5	210	7e-06	1.4e-05	Down
GO:0009185	BP	ribonucleoside diphosphate metabolic process						5	210	7e-06	1.4e-05	Down
GO:0006096	BP	glycolytic process						5	210	7e-06	1.4e-05	Down
GO:0044724	BP	single-organism carbohydrate catabolic process						5	222	9.1e-06	1.7e-05	Down
GO:0019637	BP	organophosphate metabolic process						10	1435	1.1e-05	2e-05	Down
GO:0006090	BP	pyruvate metabolic process						5	244	1.4e-05	2.6e-05	Down
GO:0016052	BP	carbohydrate catabolic process						5	275	2.5e-05	4.5e-05	Down
GO:0046496	BP	nicotinamide nucleotide metabolic process						5	300	3.8e-05	6.5e-05	Down
GO:0019362	BP	pyridine nucleotide metabolic process						5	300	3.8e-05	6.5e-05	Down
GO:0006733	BP	oxidoreduction coenzyme metabolic process						5	321	5.2e-05	8.7e-05	Down
GO:0072524	BP	pyridine-containing compound metabolic process						5	323	5.3e-05	8.8e-05	Down
GO:0044281	BP	small molecule metabolic process						14	3420	7e-05	0.00011	Down
GO:0044723	BP	single-organism carbohydrate metabolic process						8	1162	9.4e-05	0.00015	Down
GO:0006091	BP	generation of precursor metabolites and energy						6	644	0.00015	0.00023	Down
GO:0044712	BP	single-organism catabolic process						5	558	0.00064	0.00096	Down
GO:0006732	BP	coenzyme metabolic process						5	559	0.00064	0.00096	Down
GO:0044763	BP	single-organism cellular process						21	8381	0.001	0.0015	Down
GO:0032787	BP	monocarboxylic acid metabolic process						5	651	0.0013	0.0018	Down
GO:0006082	BP	organic acid metabolic process						9	2197	0.0015	0.0021	Down
GO:0051186	BP	cofactor metabolic process						5	739	0.0022	0.0031	Down
GO:1901137	BP	carbohydrate derivative biosynthetic process						5	751	0.0023	0.0033	Down
GO:0044711	BP	single-organism biosynthetic process						9	2495	0.0034	0.0047	Down
GO:0044710	BP	single-organism metabolic process						24	11643	0.0059	0.008	Down
GO:0019752	BP	carboxylic acid metabolic process						7	1900	0.0086	0.012	Down
GO:0043436	BP	oxoacid metabolic process						7	1920	0.0091	0.012	Down
GO:0044085	BP	cellular component biogenesis						5	1153	0.014	0.018	Down
GO:0005975	BP	carbohydrate metabolic process						9	3207	0.016	0.021	Down
GO:1901575	BP	organic substance catabolic process						6	1685	0.017	0.022	Down
GO:0009056	BP	catabolic process						6	1688	0.017	0.022	Down
GO:0048037	MF	cofactor binding						5	2034	0.0031	0.0079	Up
GO:0003723	MF	RNA binding						19	1835	1.1e-12	1.7e-11	Down
GO:0051082	MF	unfolded protein binding						6	273	1.3e-06	1.5e-05	Down
GO:0008135	MF	translation factor activity, RNA binding						5	311	4.4e-05	0.00042	Down
GO:0005525	MF	GTP binding						7	900	0.00012	0.00071	Down
GO:0032561	MF	guanyl ribonucleotide binding						7	900	0.00012	0.00071	Down
GO:0003924	MF	GTPase activity						6	615	0.00012	0.00071	Down
GO:0019001	MF	guanyl nucleotide binding						7	912	0.00014	0.00071	Down
GO:0016614	MF	oxidoreductase activity, acting on CH-OH group of donors						5	758	0.0024	0.011	Down
GO:0016462	MF	pyrophosphatase activity						9	2552	0.004	0.017	Down
GO:0016818	MF	hydrolase activity, acting on acid anhydrides, in phosphorus-containing anhydrides						9	2591	0.0044	0.017	Down
GO:0016817	MF	hydrolase activity, acting on acid anhydrides						9	2645	0.005	0.018	Down
GO:0050662	MF	coenzyme binding						6	1394	0.0073	0.024	Down
GO:1901363	MF	heterocyclic compound binding						51	32037	0.01	0.029	Down
GO:0097159	MF	organic cyclic compound binding						51	32037	0.01	0.029	Down
GO:0017111	MF	nucleoside-triphosphatase activity						8	2458	0.01	0.029	Down
GO:0022892	MF	substrate-specific transporter activity						7	2090	0.014	0.036	Down
GO:0048037	MF	cofactor binding						5	2034	0.0031	0.0079	Up
GO:0016491	MF	oxidoreductase activity																7	7143	0.0018	0.0029	Down
GO:0043232	CC	intracellular non-membrane-bounded organelle						5	2395	0.0062	0.028	Up
GO:0043228	CC	non-membrane-bounded organelle						5	2395	0.0062	0.028	Up
GO:0005622	CC	intracellular	13	9261	3.1e-09	6.9e-09	Down	49	9261	1.6e-20	4.3e-20	Down
GO:0044391	CC	ribosomal subunit						10	261	1.7e-12	2.7e-12	Down
GO:0044422	CC	organelle part						19	2514	2.2e-10	3.1e-10	Down
GO:0044446	CC	intracellular organelle part						19	2514	2.2e-10	3.1e-10	Down
GO:0015935	CC	small ribosomal subunit						7	149	1e-09	1.4e-09	Down
GO:0043234	CC	protein complex						11	3297	0.0023	0.0029	Down
GO:0098796	CC	membrane protein complex						5	1117	0.012	0.014	Down
	BP	Biological process
	MF	Molecular function
	CC	Cellular component
