## Supplementary material for "Distinct changes in mature root and growing root tip proteomes underlie physiological responses of bread wheat to salinity stress": Table S3

### Sheet: Supp Table 2 key
Table S3. Quantification of the abundance of peptides for specific enzymes in different metabolic pathways in wheat mature roots and root tips in response to salinity treatments through multiple reaction monitoring. Tab 1 - amino acid metabolism, Tab 2 - carbohydrate metabolism, Tab 3 - Energy metabolism.
Key
Precursor Mz	mass over charge of the precursor ion targetted for quantification
Precursor Charge	charge of the precursor ion targetted for quantification
Product Mz	mass over charge of the product ion quantified
Product Charge	charge of the product ion quantified
Retention Time (min)	retention time during the chromatograph when MRM occurs
Library Dot Product	correlation score between the measured product ion peak areas and the fragment ions measured in the library spectra
Library Rank	MS/MS library spectrum peak rank
Sample	Treatment type	Tissue type	Time point
C1mat3d	Control	Mature root	3 days
C3mat3d	Control	Mature root	3 days
C5mat3d	Control	Mature root	3 days
C7mat3d	Control	Mature root	3 days
S2mat3d	Salt	Mature root	3 days
S4mat3d	Salt	Mature root	3 days
S6mat3d	Salt	Mature root	3 days
S8mat3d	Salt	Mature root	3 days
C1mat6d	Control	Mature root	6 days
C3mat6d	Control	Mature root	6 days
C5mat6d	Control	Mature root	6 days
C7mat6d	Control	Mature root	6 days
S2mat6d	Salt	Mature root	6 days
S4mat6d	Salt	Mature root	6 days
S6mat6d	Salt	Mature root	6 days
S8mat6d	Salt	Mature root	6 days
C1tip3d	Control	Root tip	3 days
C3tip3d	Control	Root tip	3 days
C5tip3d	Control	Root tip	3 days
C7tip3d	Control	Root tip	3 days
S2tip3d	Salt	Root tip	3 days
S4ti3d	Salt	Root tip	3 days
S6tip3d	Salt	Root tip	3 days
S8tip 3d	Salt	Root tip	3 days
C1tip6d	Control	Root tip	6 days
C3tip6d	Control	Root tip	6 days
C5tip6d	Control	Root tip	6 days
C7tip6d	Control	Root tip	6 days
S2tip6d	Salt	Root tip	6 days
S4tip6d	Salt	Root tip	6 days
S6tip6d	Salt	Root tip	6 days
S8tip6d	Salt	Root tip	6 days

### Sheet: Amino acid metabolism
Protein ID	Protein name	Peptide sequence	Pathway	Precursor Mz	Precursor Charge	Product Mz	Product Charge	Retention Time (min)	Library Dot Product	Library Rank	C1mat3d	C3mat3d	C5mat3d	C7mat3d	S2mat3d	S4mat3d	S6mat3d	S8mat3d	C1mat6d	C3mat6d	C5mat6d	C7mat6d	S2mat6d	S4mat6d	S6mat6d	S8mat6d	C1tip3d	C3tip3d	C5tip3d	C7tip3d	S2tip3d	S4ti3d	S6tip3d	S8tip 3d	C1tip6d	C3tip6d	C5tip6d	C7tip6d	S2tip6d	S4tip6d	S6tip6d	S8tip6d
TraesCS5A01G131300.1	2-isopropylmalate synthase	AVDQIIQIPTVLR	amino acid metabolism.synthesis.branched chain group.leucine specific	733.44	2	939.599	1	22.99	0.9444	2	755	760	547	970	687	807	774	960	596.5	450	729	589.5	699	718	778	856	1055	1921	1132	1359	1274	1295	1298	1289	1640	1733	1143	982	1596	1596.5	1597	1601.5
TraesCS5A01G131300.1	2-isopropylmalate synthase	IDDPNYVR	amino acid metabolism.synthesis.branched chain group.leucine specific	496.246	2	878.4	1	5.91	0.9795	3	155.5	167.5	176	149	230	325.333	335	411	225	176	246	211	283	286	285	275	477	1201	557	466	435	309	312	352	817	605	286	336	304	304.5	305	316.5
TraesCS5A01G131300.1	2-isopropylmalate synthase	IFDTTLR	amino acid metabolism.synthesis.branched chain group.leucine specific	433.243	2	752.394	1	11.52	0.8973	2	1084	1104	981	1209	1008	1420	1519	1733	1317.5	906	1685	1295.5	2015	1272	1042	849	2221	6719	3823	4143	2305	2099	2102	2168.67	1281	6302	981	1777	1812	1812.5	1813	1832.5
TraesCS4D01G012900.1	5-methyltetrahydropteroyltriglutamate--homocysteine methyltransferase	DGAYFAANAAAQASR	amino acid metabolism.synthesis.aspartate family.methionine	742.35	2	1077.54	1	10.22	0.8642	3	137.5	149.5	163	126	124	173.333	206	190	223	129	289	209	186	203	131	127	395	561	404	397	249	324	327	300	345	503	384	287	281	281.5	282	293.5
TraesCS4A01G298700.1	5-methyltetrahydropteroyltriglutamate--homocysteine methyltransferase	AAGASWIQFDEPTLVK	amino acid metabolism.synthesis.aspartate family.methionine	866.949	2	1076.56	1	21.34	0.9555	1	5384.5	5403.5	4494	6296	5174	6136.33	6361	6874	6241	7033	5407	6220	4031	5490	3512	5642	6963	5898	4751	5618	5744	8211	8214	7389.67	4960	5392	5277	3491	8108	8108.5	8109	8127.5
TraesCS4A01G298700.1	5-methyltetrahydropteroyltriglutamate--homocysteine methyltransferase	FALESFWDGK	amino acid metabolism.synthesis.aspartate family.methionine	600.29	2	981.468	1	21.52	0.9936	1	13027.5	13038.5	3560	22508	7822	14185	15700	19033	28524.5	20163	36860	28511.5	5769	28337	5644	11283	26964	51357	27524	24107	17033	25561	25564	22719.3	31818	14718	27018	8801	29795	29795.5	29796	29806.5
TraesCS4A01G298700.1	5-methyltetrahydropteroyltriglutamate--homocysteine methyltransferase	WFDTNYHFIVPELSPATK	amino acid metabolism.synthesis.aspartate family.methionine	722.362	3	842.462	1	23.64	0.8508	1	3090	3111	2848	5355	1628	3825.67	4249	5600	8100	3614	12540	8077	1165	8949	2072	1146	7785	19344	10226	6936	6561	6999	7002	6854	9738	3301	10524	1140	11125	11125.5	11126	11146.5
TraesCS6A01G288000.1	Acetolactate synthase	GFNVPAVR	amino acid metabolism.synthesis.branched chain group.common	430.243	2	655.389	1	12.03	0.889	2	2116	2130	1201	2132	1845	2166	2184	2469	1448	1080	1784	1432	2829	2207	2417	1852	5652	8343	5689	8264	6331	4886	4889	5368.67	11508	8506	3862	6938	3225	3225.5	3226	3239.5
TraesCS4A01G116000.2	Aminotransferase	SIFEIPGAK	amino acid metabolism.synthesis.aspartate family.lysine.LL-diaminopimelic acid aminotransferase / amino acid metabolism.synthesis.aromatic aa.phenylalanine and tyrosine	481.271	2	761.419	1	16.98	0.7518	2	1408.5	1417.5	1213	1615	1229	1247.67	918	1596	1535	1144	1904	1524	1194	1429	919	760	1945	4907	2245	2990	2885	2023	2026	2311.33	3268	2754	1621	2452	2587	2587.5	2588	2596.5
TraesCS6B01G393600.1	Aspartate aminotransferase	LADVIEEK	amino acid metabolism.synthesis.central amino acid metabolism.aspartate	458.753	2	803.415	1	8.21	0.795	2	4035	4135	3566	4137	2626	2677.67	2927	2480	2417	2151	2479	2315	3128	2908	2234	1717	4069	6051	3106	3655	5942	3870	3873	4561.67	4725	3793	2714	4874	4704	4704.5	4705	4804.5
TraesCS6A01G360700.1	Aspartate aminotransferase	ISLAGLNLAK	amino acid metabolism.synthesis.central amino acid metabolism.aspartate	500.313	2	886.536	1	17.96	0.9335	3	2158	2210	1630	2212	2210	2208	2567	1847	2237.5	1546	2821	2183.5	2504	2044	967	1680	2336	5322	2678	3063	3879	3681	3684	3748	4260	4205	2247	3392	3997	3997.5	3998	4049.5
TraesCS5B01G403400.2	Aspartate-semialdehyde dehydrogenase	AAPGVTISDDR	amino acid metabolism.synthesis.aspartate family.misc.homoserine	551.28	2	862.426	1	6.87	0.6736	3	9275	9333	7855	10755	6528	6338.67	5582	6906	6197.5	5456	6819	6137.5	7720	6009	6225	6375	10280	20531	10040	12726	15823	11906	11909	13212.7	16071	17914	7221	11214	12825	12825.5	12826	12883.5
TraesCS3A01G087100.1	Cysteine synthase	LILTMPTSMSMER	amino acid metabolism.synthesis.serine-glycine-cysteine group	755.377	2	1170.5	1	20.44	0.9777	3	2686	2747	1586	2749	1598	1962.67	2141	2149	1923.5	1270	2451	1860.5	1573	2029	1175	1823	2433	3287	2179	2497	2543	3119	3122	2928	2093	2315	1156	1334	3688	3688.5	3689	3749.5
TraesCS1B01G234300.2	D-3-phosphoglycerate dehydrogenase	GGVIDEDALVR	amino acid metabolism.synthesis.serine-glycine-cysteine group.serine	572.304	2	930.489	1	12.89	0.9694	2	11069	11105	7585	11107	6897	6445	6712	5726	8429	7207	9575	8391	8266	6019	3563	4458	13468	28132	26342	29048	22714	12309	12312	15778.3	20212	24085	11160	17423	11506	11506.5	11507	11542.5
TraesCS2A01G508900.1	D-3-phosphoglycerate dehydrogenase	NVAQADASLK	amino acid metabolism.synthesis.serine-glycine-cysteine group.serine	508.772	2	803.426	1	5.1	0.8779	1	9184	9226	5718	9228	5522	5402.33	5587	5098	5538.5	5109	5880	5494.5	6514	5285	3709	4171	10759	21284	12263	11695	20005	7572	7575	11717.3	11411	17141	8157	9605	8686	8686.5	8687	8728.5
TraesCS2A01G508900.1	D-3-phosphoglycerate dehydrogenase	TLAILGFGK	amino acid metabolism.synthesis.serine-glycine-cysteine group.serine	460.284	2	705.429	1	20.03	0.8757	1	1841.5	1869.5	2884	829	4930	6898	6642	9122	7107	2547	11607	7077	4523	10971	2008	4776	21391	30849	14197	15773	14886	17058	17061	16335	20790	9608	19040	3637	14534	14534.5	14535	14562.5
TraesCS2A01G508900.1	D-3-phosphoglycerate dehydrogenase	VTYASAR	amino acid metabolism.synthesis.serine-glycine-cysteine group.serine	384.206	2	668.336	1	3.14	0.956	2	2776	2821	3538	2823	3640	3513.67	2963	3938	2736.5	2308	3071	2689.5	2721	2930	2592	2444	9272	7834	8254	7083	8802	8727	8730	8753	7565	8891	4120	3711	5168	5168.5	5169	5213.5
TraesCS3A01G146800.1	D-3-phosphoglycerate dehydrogenase	VGNILGER	amino acid metabolism.synthesis.serine-glycine-cysteine group.serine	429.246	2	758.416	1	9.23	0.8103	3	1345	1368	911	1370	1081	1038	957	1076	934	703	1115	909	881	983	535	973	1400	2213	1448	1470	1661	1354	1357	1457.33	1333	1658	1084	1231	1444	1444.5	1445	1467.5
TraesCS1A01G221000.1	D-3-phosphoglycerate dehydrogenase	YVGVSLVGK	amino acid metabolism.synthesis.serine-glycine-cysteine group.serine	461.274	2	659.409	1	12.43	0.779	1	16808	16841	9548	16843	10054	12935.3	12440	16312	10480.5	10241	10650	10445.5	20995	20713	5305	8565	20026	34147	22071	28665	24609	20959	20962	22176.7	29195	26794	18896	13807	18428	18428.5	18429	18461.5
TraesCS3B01G022900.2	Glutamate decarboxylase	ADGVPLVAIR	amino acid metabolism.synthesis.central amino acid metabolism.GABA	505.803	2	668.445	1	15.82	0.9429	1	7139	7186	4682	7188	6223	7142	7866	7337	6353.5	5065	7544	6304.5	6174	5685	3374	4044	5520	6802	4539	5177	5068	4862	4865	4931.67	4587	2776	2728	4422	3671	3671.5	3672	3718.5
TraesCS2A01G292100.1	Histidinol dehydrogenase	IFGPGNQYVTAAK	amino acid metabolism.synthesis.histidine	683.362	2	626.82	2	12.1	0.6998	4	340	414	130	416	322	158	101	151	264.5	293	84	188.5	294	382	258	203	216	398	181	747	249	239	242	243.333	629	486	226	238	437	437.5	438	511.5
TraesCS2A01G292100.1	Histidinol dehydrogenase	VSDLPDAELDPAVK	amino acid metabolism.synthesis.histidine	734.88	2	1054.54	1	14.44	0.8552	1	608	619	444	621	553	633.667	654	694	552.5	474	605	539.5	486	396	425	360	670	1124	601	525	866	918	921	901.667	876	1305	560	508	649	649.5	650	660.5
TraesCS6A01G272200.1	Ornithine carbamoyltransferase	VLSGYNDIIMAR	amino acid metabolism.synthesis.glutamate family.arginine	676.356	2	1139.55	1	16.28	0.8769	1	1193	1203	553	1205	365	465.333	517	514	610.5	525	672	598.5	665	885	481	355	834	1849	1044	983	1308	818	821	982.333	936	1206	615	956	1236	1236.5	1237	1246.5
TraesCS3A01G195300.1	S-adenosylmethionine synthase	ATVDYEK	amino acid metabolism.synthesis.aspartate family.methionine	413.203	2	653.314	1	3.38	0.7733	2	17297	17304	9936	17306	8144	9706	11079	9895	12551	11781	13303	12542	5761	6421	5582	4504	9238	11034	9205	11168	11407	14871	14874	13717.3	8587	8001	5697	6553	6676	6676.5	6677	6683.5
TraesCS3A01G195300.1	S-adenosylmethionine synthase	NIGFISDDVGLDADR	amino acid metabolism.synthesis.aspartate family.methionine	803.889	2	1379.64	1	18.57	0.9481	3	9762	9803	5002	9805	3773	4541.67	6284	3568	7268.5	6720	7731	7225.5	3169	5599	2408	3387	8275	8188	7909	6179	7953	8406	8409	8256	9364	9508	6894	7567	4905	4905.5	4906	4946.5
TraesCS6A01G169300.1	S-adenosylmethionine synthase	ANVDYEK	amino acid metabolism.synthesis.aspartate family.methionine	419.701	2	767.357	1	3.07	0.8107	4	168	191	145	193	136	154.333	201	126	166.5	125	158	141.5	103	183	146	164	225	305	276	226	373	260	263	298.667	218	195	143	216	209	209.5	210	232.5
TraesCS6A01G169300.1	S-adenosylmethionine synthase	SGAYVAR	amino acid metabolism.synthesis.aspartate family.methionine	362.193	2	579.325	1	3.12	0.9773	3	703	715	1042	717	793	714.667	553	798	425.5	303	520	411.5	856	689	593	594	689	1199	981	1189	1420	834	837	1030.33	813	910	873	866	1073	1073.5	1074	1085.5
TraesCS2D01G042300.1	S-adenosylmethionine synthase	SIIASGLAR	amino acid metabolism.synthesis.aspartate family.methionine	444.269	2	687.415	1	10.98	0.9487	2	148722	148741	78448	148743	79757	118481	156926	118761	132627	128172	137040	132606	118775	108621	57940	82623	89959	157787	104240	101406	145063	141090	141093	142415	98351	79193	84549	95507	149071	149072	149072	149090
TraesCS6A01G247900.1	S-adenosylmethionine synthase	DDADFTWEVVKPLK	amino acid metabolism.synthesis.aspartate family.methionine	554.951	3	812.524	1	19.22	0.8972	2	1222	1250	539	1252	380	1094	1575	1327	1161	1187	1075	1131	693	1639	502	765	894	1172	988	1028	1083	1421	1424	1309.33	876	552	1009	329	1390	1390.5	1391	1418.5
TraesCS6A01G247900.1	S-adenosylmethionine synthase	TQVTIEYLNEGGAMVPVR	amino acid metabolism.synthesis.aspartate family.methionine	659.675	3	786.429	1	19.01	0.9384	1	2884	2902	683	2904	705	1404.33	1835	1673	1769	1136	2362	1749	900	2175	528	994	901	1631	1402	1462	1457	1951	1954	1787.33	930	419	856	647	2965	2965.5	2966	2983.5
TraesCS2B01G517500.1	Adenosylhomocysteinase	AQSEYISIPVEGPYKPAAYR	amino acid metabolism.degradation.aspartate family.methionine	747.051	3	1347.71	1	17.11	0.5875	2	283	483	534	297	429	923	1217	1123	589.5	558	593	575.5	1933	1783	707	1140	2055	6122	3174	2678	2492	1652	1655	1933	4707	3485	3060	1784	2361	2361.5	2362	2561.5
TraesCS2A01G493600.1	Adenosylhomocysteinase	LELDLAEVEMPGLMACR	amino acid metabolism.degradation.aspartate family.methionine	649.651	3	804.385	1	25.53	0.8092	1	3598	3610	1240	4600	1026	2117	2332	2993	3937.5	1273	4598	2935.5	1816	5702	5245	1210	4472	9659	6827	6159	4239	4360	4363	4320.67	5229	1926	5110	1126	3547	3547.5	3548	3559.5
TraesCS2A01G493600.1	Adenosylhomocysteinase	TGIIVLAEGR	amino acid metabolism.degradation.aspartate family.methionine	514.809	2	757.457	1	15.38	0.9818	3	15115.5	16115.5	6060	24325	10240	21498.7	26547	27709	28714.5	19737	37384	28560.5	12437	35257	5059	9738	51269	64186	55883	37981	33829	43496	43499	40274.7	29956	11413	56432	11255	36609	36609.5	36610	37609.5
TraesCS2A01G493600.1	Adenosylhomocysteinase	VPDPESTDNPEFK	amino acid metabolism.degradation.aspartate family.methionine	737.838	2	1163.52	1	8.71	0.8667	3	1879	2031	1663	2245	1383	1515.67	1740	1424	1503.5	1462	1245	1353.5	1762	2070	1547	991	2435	4078	3102	3188	2956	1672	1675	2101	4001	2765	2804	2245	2363	2363.5	2364	2515.5
TraesCS2A01G489600.1	Adenosylhomocysteinase	DLSQADFGR	amino acid metabolism.degradation.aspartate family.methionine	504.741	2	780.363	1	8.51	0.9084	2	23509	23509	25387	23792	15957	18798.3	21158	19280	17756	19987	14959	17473	21467	33217	25981	14175	23205	42117	31652	34151	37749	21728	21731	27069.3	36765	28323	26031	26200	28970	28970.5	28971	28970.5
TraesCS2A01G489600.1	Adenosylhomocysteinase	DSAAVFAWK	amino acid metabolism.degradation.aspartate family.methionine	497.753	2	721.403	1	15.53	0.8857	1	17691	17839	8743	17738	14225	19362.3	22800	21062	19763.5	16383	23050	19716.5	13229	26336	7276	12793	30445	38458	28417	32382	19413	19569	19572	19518	30512	17567	25614	16794	21785	21785.5	21786	21933.5
TraesCS2A01G489600.1	Adenosylhomocysteinase	ITIKPQTDR	amino acid metabolism.degradation.aspartate family.methionine	536.311	2	616.305	1	4.82	0.7434	1	19151	19432	8324	19178	12834	14858.7	17116	14626	16636.5	15270	17949	16609.5	14277	17949	11402	9391	20506	39235	23165	26991	30221	14957	14960	20046	31689	24894	25460	23878	23698	23698.5	23699	23979.5
TraesCS2B01G521600.1	Adenosylhomocysteinase	SQSDYISIPIEGPYKPAAYR	amino acid metabolism.degradation.aspartate family.methionine	752.383	3	577.309	1	18.53	0.7856	2	941	986	906	975	1716	2287.33	3228	1918	1228.5	751	1638	1194.5	2067	5986	1667	2331	2590	5395	5055	5152	4680	2963	2966	3536.33	6453	2934	4806	2327	6037	6037.5	6038	6082.5
TraesCS2A01G493600.2	Adenosylhomocysteinase	LELDLAEVEMPGLMACR	amino acid metabolism.degradation.aspartate family.methionine	649.651	3	804.385	1	25.53	0.8092	1	3721	3746	1363	3768	1149	2240	2455	3116	3105.5	1396	4721	3058.5	1939	5825	5368	1333	4595	9782	6950	6282	4362	4483	4486	4443.67	5352	2049	5233	1249	3670	3670.5	3671	3695.5
TraesCS2A01G493600.2	Adenosylhomocysteinase	TGIIVLAEGR	amino acid metabolism.degradation.aspartate family.methionine	514.809	2	757.457	1	15.38	0.9818	3	24106	24138	5995	24108	10175	21433.7	26482	27644	28497.5	19672	37319	28495.5	12372	35192	4994	9673	51204	64121	55818	37916	33764	43431	43434	40209.7	29891	11348	56367	11190	36544	36544.5	36545	36576.5
TraesCS2A01G493600.2	Adenosylhomocysteinase	VPDPESTDNPEFK	amino acid metabolism.degradation.aspartate family.methionine	737.838	2	1163.52	1	8.71	0.8667	3	2140	2185	1708	2167	1428	1560.67	1785	1469	1425.5	1507	1290	1398.5	1807	2115	1592	1036	2480	4123	3147	3233	3001	1717	1720	2146	4046	2810	2849	2290	2408	2408.5	2409	2453.5
TraesCS6A01G159100.1	Fumarylacetoacetase	ILSADEPVLR	amino acid metabolism.degradation.aromatic aa.tyrosine	556.819	2	886.463	1	12.87	0.9461	1	1591	1616	1022	1591	1129	1189.33	1231	1208	1464	1307	1621	1464	1202	1640	962	885	799	1372	754	834	1275	1282	1285	1280.67	745	998	541	824	2742	2742.5	2743	2767.5

### Sheet: Carbohydrate metabolism
Protein ID	Protein name	Peptide sequence	Pathway	Precursor Mz	Precursor Charge	Product Mz	Product Charge	Retention Time (min)	Library Dot Product	Library Rank	C1mat3d	C3mat3d	C5mat3d	C7mat3d	S2mat3d	S4mat3d	S6mat3d	S8mat3d	C1mat6d	C3mat6d	C5mat6d	C7mat6d	S2mat6d	S4mat6d	S6mat6d	S8mat6d	C1tip3d	C3tip3d	C5tip3d	C7tip3d	S2tip3d	S4ti3d	S6tip3d	S8tip 3d	C1tip6d	C3tip6d	C5tip6d	C7tip6d	S2tip6d	S4tip6d	S6tip6d	S8tip6d
TraesCS7D01G315500.1	Fructokinase-2	LLIVTDGEK	major CHO metabolism.degradation.sucrose	494.29	2	761.404	1	11.96	0.8567	1	6062.5	5831.5	2100	9563	2376	3992	5147	4453	7549	5736	9082	7409	3595	6013	2371	2776	6677	10174	7912	11134	8467	9818	9821	9368.67	5070	3015	3672	3225	9234	9234.5	9235	9345.5
TraesCS3D01G008400.1	Fructokinase-3	DGIMSIWK	major CHO metabolism.degradation.sucrose	475.244	2	664.349	1	19.26	0.8241	1	10750	9961	6325	13597	8275	10509	9747	13505	9701.5	6895	12268	9581.5	10608	9675	3865	8488	15860	17520	12322	11335	14865	17931	17934	16910	9872	8572	7097	9875	20305	20305.5	20306	20404.5
TraesCS3D01G008400.1	Fructokinase-4	TALAFVTLK	major CHO metabolism.degradation.sucrose	482.297	2	791.503	1	18.54	0.8025	2	11499.5	11040.5	4942	17139	5463	8974.67	11041	10420	13693.5	8432	18733	13582.5	5392	13332	3578	7981	14897	26190	13103	11080	15897	16749	16752	16466	9150	5351	5920	6237	20061	20061.5	20062	20311.5
TraesCS3A01G036600.2	Hexose transporter	VTEVMYDLK	major CHO metabolism.degradation.starch.transporter	549.281	2	897.439	1	12.58	0.8809	2	991.5	868.5	820	917	477	723.333	979	714	952	561	1145	853	767	911	396	349	647	1023	779	865	987	631	634	750.667	660	880	429	1703	1977	1977.5	1978	2097.5
TraesCS4A01G446700.1	Sucrose synthase	NLTGLVELYGK	major CHO metabolism.degradation.sucrose.Susy	603.84	2	979.546	1	18.65	0.8559	1	410.5	352.5	247	458	585	666.667	680	735	813.5	404	723	563.5	321	828	166	299	15	222	90	108	160	133	136	143	115	116	182	111	656	656.5	657	701.5
TraesCS2A01G168200.1	Sucrose synthase	ISQGGLQR	major CHO metabolism.degradation.sucrose.Susy	429.743	2	745.395	1	3.55	0.7784	2	335.5	279.5	357	202	208	245	322	205	305.5	151	220	185.5	213	255	227	142	103	94	162	150	206	178	181	188.333	121	106	95	102	299	299.5	300	351.5
TraesCS2A01G168200.1	Sucrose synthase	SLGTLQGALR	major CHO metabolism.degradation.sucrose.Susy	508.298	2	815.473	1	13.7	0.9032	1	527.5	502.5	587	618	1280	1295.67	1035	1572	1029.5	555	1414	984.5	937	1363	637	681	233	397	306	431	674	361	364	466.333	416	374	282	716	913	913.5	914	1163.5
TraesCS7A01G158900.1	Sucrose-phosphate synthase	YFVEEVVR	major CHO metabolism.synthesis.sucrose.SPS	520.774	2	730.409	1	18.55	0.9642	1	1623.5	1546.5	1635	2458	287	501	601	615	1785.5	863	2604	1733.5	45	846	142	352	401	830	1429	1038	515	608	611	578	582	354	1086	437	3885	3885.5	3886	3930.5
TraesCS4B01G091100.1	Sucrose-phosphate synthase	YFVEEVVR	major CHO metabolism.synthesis.sucrose.SPS	520.774	2	730.409	1	18.55	0.9642	1	1601.5	1512.5	1601	2424	253	467	567	581	1949.5	829	2570	1699.5	11	812	108	318	367	796	1395	1004	481	574	577	544	548	320	1052	403	3851	3851.5	3852	4051.5
TraesCS7D01G284900.1	Glucose-1-phosphate adenylyltransferase	ATAFGLMK	major CHO metabolism.synthesis.starch.AGPase	419.728	2	666.364	1	13.28	0.8626	1	461	428	492	364	1118	1006.33	879	1022	563	470	566	518	1159	1276	631	900	1967	3178	1740	2351	2519	1551	1554	1874.67	2742	2908	1630	1309	3211	3211.5	3212	3331.5
TraesCS7D01G284900.1	Glucose-1-phosphate adenylyltransferase	IHHSVVGLR	major CHO metabolism.synthesis.starch.AGPase	339.87	3	630.393	1	4.75	0.9219	3	209	168	241	295	300	325.333	306	370	472	141	403	272	86	565	52	89	783	1795	674	573	611	623	626	620	862	355	704	158	1095	1095.5	1096	1184.5
TraesCS7D01G284900.1	Glucose-1-phosphate adenylyltransferase	SAPIYTQPR	major CHO metabolism.synthesis.starch.AGPase	516.777	2	777.425	1	6.37	0.8489	3	299	267	264	270	259	331.333	426	309	232	200	240	168	491	334	441	432	593	1444	760	542	944	379	382	568.333	986	852	565	571	1120	1120.5	1121	1204.5
TraesCS7A01G287400.1	Glucose-1-phosphate adenylyltransferase	GGIPIGIGK	major CHO metabolism.synthesis.starch.AGPase	406.255	2	584.377	1	9.76	0.8991	1	1136.5	1080.5	1032	1129	648	750.333	820	783	936.5	894	867	880.5	1124	971	645	341	1842	3021	1917	2363	2225	692	695	1204	2628	2005	1737	2335	1204	1204.5	1205	1304.5

### Sheet: Energy metabolism
Protein ID	Protein name	Peptide sequence	Pathway	Precursor Mz	Precursor Charge	Product Mz	Product Charge	Retention Time (min)	Library Dot Product	Library Rank	C1mat3d	C3mat3d	C5mat3d	C7mat3d	S2mat3d	S4mat3d	S6mat3d	S8mat3d	C1mat6d	C3mat6d	C5mat6d	C7mat6d	S2mat6d	S4mat6d	S6mat6d	S8mat6d	C1tip3d	C3tip3d	C5tip3d	C7tip3d	S2tip3d	S4ti3d	S6tip3d	S8tip 3d	C1tip6d	C3tip6d	C5tip6d	C7tip6d	S2tip6d	S4tip6d	S6tip6d	S8tip6d
TraesCS4B01G172700.1	2,3-bisphosphoglycerate-independent phosphoglycerate mutase	GWDAQVLGEAPHK	glycolysis.cytosolic branch	469.905	3	751.41	1	12.63	0.8065	3	2555.5	2432.5	1547	3318	1655	1847	2070	1816	1974	1248	1618	1433	2171	3415	1373	1208	2655	5118	2738	3511	4509	2200	2203	2970.67	5139	2431	1384	1674	4090	4090.5	4091	4324.5
TraesCS5A01G014400.2	Enolase	AAVPSGASTGVYEALELR	glycolysis.plastid branch / glycolysis.cytosolic branch	895.968	2	1549.79	1	18.52	0.8297	3	12568	12368	11486	13250	17350	16880.7	17149	16143	19694	19102	19240	19171	19077	16544	15327	11610	29650	29255	25346	26650	33370	28347	28350	30022.3	29627	37055	21110	20889	29742	29742.5	29743	29820.5
TraesCS5A01G014400.2	Enolase	IEEELGDAAVYAGLK	glycolysis.plastid branch / glycolysis.cytosolic branch	789.407	2	1077.59	1	16.63	0.9156	3	7632	7534	4842	10226	6510	8729	10251	9426	7710.5	6887	8064	7475.5	7206	7874	6716	5128	11088	15229	10537	8403	13408	11593	11596	12199	12207	11813	9609	12633	16135	16135.5	16136	16280.5
TraesCS5A01G014400.2	Enolase	VNQIGSVTESIEAVK	glycolysis.plastid branch / glycolysis.cytosolic branch	787.425	2	1232.67	1	15.25	0.9386	4	18330.5	18274.5	10863	25686	13779	16749	19457	17011	15315.5	14845	15294	15069.5	21212	17776	12658	11175	28582	25183	18106	17472	24745	23175	23178	23699.3	27809	25255	15792	18908	26573	26573.5	26574	27114.5
TraesCS3B01G423200.1	Fructose-bisphosphate aldolase	FASINVENVEDNRR	glycolysis.cytosolic branch	554.945	3	758.379	2	11.73	0.7533	3	94659	94636	11380	177892	72877	127416	147641	161729	199442	125493	272368	198930	48974	230053	14896	58318	255580	443041	234014	201488	251429	264212	264215	259952	278360	122867	190550	128312	396587	396588	396588	397110
TraesCS3D01G384000.1	Fructose-bisphosphate aldolase	AAFLVR	glycolysis.cytosolic branch	338.711	2	605.377	1	10.77	0.9412	3	168112	168034	93300	242769	135108	150618	168384	148361	222517	188718	256064	222391	125451	168804	55456	93518	215247	445207	253060	228167	256949	314253	314256	295153	261677	147628	158424	173614	290312	290312	290313	290548
TraesCS3D01G384000.1	Fructose-bisphosphate aldolase	KPWNLSFSFGR	glycolysis.cytosolic branch	446.903	3	613.309	1	19.34	0.9101	2	875	735	712	758	1084	1157	1707	680	1490.5	561	1242	901.5	756	2441	1880	758	2374	2381	1942	1483	5683	914	917	2504.67	2183	2049	1553	88	3637	3637.5	3638	3777.5
TraesCS3D01G384000.1	Fructose-bisphosphate aldolase	NAAYIGTPGK	glycolysis.cytosolic branch	496.264	2	735.404	1	6.06	0.7543	3	21357	21237	19083	23391	16688	16160.7	15683	16111	21330	20456	22048	21252	18811	16587	15762	17153	27300	43955	27379	26803	37290	28123	28126	31179.7	27740	36870	19526	25001	36173	36173.5	36174	36293.5
TraesCS6B01G243700.1	Glyceraldehyde-3-phosphate dehydrogenase	AGIALNDNFVK	glycolysis.cytosolic branch	581.317	2	920.484	1	14.94	0.9601	1	32318.5	32207.5	25544	38871	19880	20186	20415	20263	24385.5	19193	29298	24245.5	18423	23541	10173	19453	35074	62990	35756	35835	58501	42980	42983	48154.7	43782	58691	28926	28872	47159	47159.5	47160	47270.5
TraesCS6B01G243700.1	Glyceraldehyde-3-phosphate dehydrogenase	TLLFGEK	glycolysis.cytosolic branch	404.234	2	593.329	1	13.37	0.8333	1	170044	169946	106643	233248	176701	181125	166594	200080	211188	181875	240260	211068	211041	222504	91805	161824	311755	503327	248017	299033	445953	305319	305322	352198	328413	355462	186049	200256	477966	477966	477967	478066
TraesCS7B01G213300.1	Glyceraldehyde-3-phosphate dehydrogenase	AASFNIIPSSTGAAK	glycolysis.cytosolic branch	717.883	2	1058.58	1	15.31	0.9722	3	38131	37881	26883	48879	32503	34795.3	41762	30121	38885	36713	40835	38774	28766	36669	27781	24504	46423	55679	42055	36337	67495	34534	34537	45522	50425	58780	34206	49950	60756	60756.5	60757	61297.5
TraesCS7B01G213300.1	Glyceraldehyde-3-phosphate dehydrogenase	VPTVDVSVVDLTVR	glycolysis.cytosolic branch	500.287	3	603.346	1	20.76	0.9662	1	19347	18858	9020	28696	12862	17595.7	20599	19326	24425	15530	33122	24326	11202	33801	9738	11192	31775	53200	29501	27902	31177	34676	34679	33510.7	26852	17035	22370	7029	63368	63368.5	63369	63891.5
TraesCS6A01G195600.1	Phosphoenolpyruvate carboxylase	LADLEAAPAAVAR	glycolysis.cytosolic branch	634.354	2	726.426	1	12.79	0.9565	2	3056	2556	2613	2499	3192	4196.33	5039	4358	2034	1439	2129	1784	3953	2668	2155	1836	1185	2266	2238	1212	5519	2780	2783	3694	1751	1416	831	1493	6466	6466.5	6467	6701.5
TraesCS5A01G181800.1	Phosphoenolpyruvate carboxylase	LATPETEYGR	glycolysis.cytosolic branch	568.783	2	851.389	1	6.78	0.8464	1	9725.5	9101.5	8757	9446	5803	5826.33	6349	5327	7651	5111	9213	7162	9721	8270	4530	3146	8437	19553	11350	12639	19688	5935	5938	10520.3	13183	8914	9556	12428	13078	13078.5	13079	13324.5
TraesCS5A01G181800.2	Phosphoenolpyruvate carboxylase	TQPTPQDEMR	glycolysis.cytosolic branch	601.777	2	973.441	1	4.5	0.8469	1	4638	4213	3842	4584	3104	2995.33	3120	2762	3934	3205	3663	3434	4036	3023	2716	1772	3526	7340	4898	5391	7613	3508	3511	4877.33	5242	4378	3260	5028	6207	6207.5	6208	6719.5
TraesCS5A01G181800.3	Phosphoenolpyruvate carboxylase	VVPLFEK	glycolysis.cytosolic branch	416.252	2	633.361	1	14.22	0.5934	2	73818.5	73584.5	52921	94248	83090	80652	80099	78767	72220.5	58474	84719	71596.5	98895	96083	37147	45408	71042	157430	119097	94860	168876	90444	90447	116589	138506	94796	69590	85814	117106	117106	117107	117232
TraesCS3A01G306700.1	Phosphoenolpyruvate carboxylase	EIQAAFR	glycolysis.cytosolic branch	417.727	2	592.32	1	8.13	0.9838	2	14870.5	14792.5	12395	17190	12407	14561.7	17085	14193	14380	12605	15875	14240	16076	14651	10472	7887	14580	32135	17154	18466	32962	14483	14486	20643.7	23467	16266	13188	22261	27597	27597.5	27598	28186.5
TraesCS3A01G306700.1	Phosphoenolpyruvate carboxylase	SIVFQEPR	glycolysis.cytosolic branch	488.267	2	775.41	1	11.2	0.9529	1	11855.5	11710.5	7821	15600	7188	9507	12990	8343	12510.5	8029	16752	12390.5	12166	8519	4973	6908	9419	14412	15665	12852	22535	9496	9499	13843.3	13684	11870	12202	15594	15463	15463.5	15464	15541.5
TraesCS3B01G087400.1	Triosephosphate isomerase	EAGSTMEVVAEQTK	glycolysis.cytosolic branch	740.353	2	774.436	1	8.95	0.8875	2	1561	1020	766	1274	1304	1154	1162	996	1016	975	835	905	661	801	779	695	1407	1466	763	857	1140	1343	1346	1276.33	1517	1095	1064	929	1068	1068.5	1069	1208.5
TraesCS3B01G087400.1	Triosephosphate isomerase	SLMGESSEFVGEK	glycolysis.cytosolic branch	700.324	2	1199.52	1	13	0.9668	3	4555.5	4032.5	2450	5615	5026	4519.33	3875	4657	3967.5	3543	4194	3868.5	3368	3713	3450	2598	5202	7245	4707	5377	6997	5861	5864	6240.67	6544	7612	3310	3880	7601	7601.5	7602	7721.5
TraesCS3B01G087400.1	Triosephosphate isomerase	TNVSPEVAASTR	glycolysis.cytosolic branch	616.317	2	917.469	1	6.02	0.9896	2	3781	3546	3200	3892	3433	3366.67	3539	3128	4261	4542	3480	4011	3013	2869	2842	1999	3213	8707	3505	3696	5964	4492	4495	4983.67	5692	4961	2728	3068	5865	5865.5	5866	5976.5
TraesCS4A01G387000.2	ATP-dependent 6-phosphofructokinase	TSEIVDSIQAR	glycolysis.cytosolic branch	609.82	2	901.51	1	10.05	0.8428	3	567.5	321.5	280	363	282	277	241	308	914	520	330	425	324	347	157	151	349	608	443	344	598	281	284	387.667	451	374	451	479	438	438.5	439	537.5
TraesCS2A01G240200.1	Pyruvate kinase	LGPDVK	glycolysis.plastid branch	314.687	2	515.282	1	3.82	0.5569	1	1406.5	894.5	960	829	551	543.333	522	557	1212.5	625	800	712.5	455	443	479	401	888	745	807	583	787	849	852	829.333	537	655	455	454	543	543.5	544	793.5
TraesCS3A01G189300.1	Pyruvate kinase	GVIPMLSAGTAK	glycolysis.plastid branch	572.823	2	875.466	1	16.98	0.7746	2	7792	7666	8665	6667	6432	7157.67	8768	6273	10660.5	9223	11142	7756.38	9634	8967	5747	5999	15092	30145	17035	21059	20614	9354	9357	13108.3	26832	20049	14821	23032	19773	19773.5	19774	20262.5
TraesCS5D01G138800.1	Pyruvate kinase	LLPINFAGLAK	glycolysis.cytosolic branch	578.858	2	930.541	1	22.93	0.7183	3	74216.5	73627.5	61336	85919	65322	72790.7	71586	81464	80216	59788	99466	59867.5	112690	111505	46897	71352	104890	258407	135955	165282	208332	77869	77872	121358	213417	139199	131358	138407	230807	230808	230808	231308
TraesCS5D01G138800.1	Pyruvate kinase	VVDSMTDNLRPTR	glycolysis.cytosolic branch	501.924	3	702.849	2	8.91	0.8491	4	26443	25661	11507	39815	33815	35562.7	35893	36980	44318	40441	46913	43677	59032	45953	18213	22782	33299	107746	61753	80325	142212	39786	39789	73929	95663	62708	58678	85218	100990	100990	100991	101614
TraesCS4A01G243500.1	1-deoxy-D-xylulose 5-phosphate synthase 1	IAGADVPMPYAANLER	TCA / org transformation.TCA.pyruvate DH.E1	844.427	2	1161.57	1	17.57	0.8406	1	3702	3161	3122	3200	2948	2988.67	3184	2834	3609	3175	3575	3375	2172	2094	1909	3052	2622	4802	2245	2904	437	3806	3809	2684	5176	3282	2320	2197	4282	4282.5	4283	4402.5
TraesCS2A01G041100.1	Acetyltransferase component of pyruvate dehydrogenase complex	GLVVPVIR	TCA / org transformation.TCA.2-oxoglutarate dehydrogenase	426.787	2	682.461	1	17.37	0.9632	3	31200.5	30677.5	21930	39425	29218	37375.7	50111	32798	37211.5	34719	39548	37133.5	29717	39425	16880	27471	40038	85359	39624	40978	57210	47074	47077	50453.7	39173	34811	27037	51937	58147	58147.5	58148	58258.5
TraesCS4B01G335100.1	Aconitate hydratase	ANNMFVDYK	TCA / org transformation.TCA.aconitase	551.255	2	671.34	1	11.21	0.8571	3	1637	1402	1347	1457	1309	1509.33	1722	1497	1889.5	1395	2094	1744.5	1264	1271	693	1037	889	2033	1200	1139	2048	1736	1739	1841	1398	1301	957	947	1898	1898.5	1899	1997.5
TraesCS4B01G335100.1	Aconitate hydratase	TSLAPGSGVVK	TCA / org transformation.TCA.aconitase	508.293	2	714.414	1	8.16	0.9422	3	14571.5	14325.5	14462	14189	10784	11806	12915	11719	12928	12386	12388	12387	14390	16127	12391	8403	10365	16875	10133	10614	15871	12279	12282	13477.3	15191	9636	8002	9408	20180	20180.5	20181	20721.5
TraesCS4B01G335100.1	Aconitate hydratase	VAEFSFR	TCA / org transformation.TCA.aconitase	428.222	2	756.368	1	12.41	0.8739	2	4987.5	4475.5	2325	6626	2572	3961	5251	4060	5803.5	4989	5572	5280.5	3054	5788	1691	2059	3664	6388	3457	3479	6592	4678	4681	5317	4476	4394	3230	2971	9281	9281.5	9282	9804.5
TraesCS5A01G505000.2	Aconitate hydratase	ILDWENSATK	TCA / org transformation.TCA.aconitase	588.798	2	950.421	1	12.02	0.9763	1	5436.5	5310.5	2795	7826	5540	4858.67	5884	3152	5385	4022	6278	5150	3339	3382	2830	2047	2743	5384	4152	3096	6038	5017	5020	5358.33	5552	3711	3028	2658	5929	5929.5	5930	6164.5
TraesCS5A01G505000.2	Aconitate hydratase	ILLESAIR	TCA / org transformation.TCA.aconitase	457.787	2	801.483	1	14.64	0.9053	3	74539	73950	43122	104778	66727	74256.7	81006	75037	92000.5	76400	107321	91860.5	56128	86217	31171	64991	77405	104775	64008	75629	85918	109008	109011	101312	79731	74751	47078	56655	156127	156128	156128	156374
TraesCS1A01G105600.1	Dihydrolipoyl dehydrogenase	ASGVAYQVGK	TCA / org transformation.TCA.pyruvate DH.E3	490.264	2	821.452	1	5.51	0.8564	2	3498	3420	3061	3779	4613	5210.67	5622	5397	3759.5	3019	4260	3639.5	4828	5149	5725	3504	4248	7146	4654	5013	7293	5741	5744	6259.33	4186	4883	3641	3952	8846	8846.5	8847	9358.5
TraesCS7A01G386600.1	Malate dehydrogenase	ILPEASYK	TCA / org transformation.other organic acid transformatons.cyt MDH	460.758	2	694.341	1	8.1	0.9413	1	1519.5	1379.5	1138	1621	886	869.667	586	1137	1093	855	1109	982	1200	1210	1033	999	1736	3052	1844	1849	2112	1750	1753	1871.67	2621	1917	1051	1426	1427	1427.5	1428	1553.5
TraesCS1B01G172400.1	Malate dehydrogenase	EFAPSIPEK	TCA / org transformation.other organic acid transformatons.cyt MDH	509.266	2	670.377	1	11	0.8612	3	37865	37745	22871	52619	26508	29704	31237	31367	30455.5	29819	30894	30356.5	23034	26026	23455	22007	50779	78334	37440	41269	56739	40063	40066	45622.7	60073	53643	33507	45877	50119	50119.5	50120	50708.5
TraesCS1B01G172400.1	Malate dehydrogenase	VLVVANPANTNALILK	TCA / org transformation.other organic acid transformatons.cyt MDH	825.501	2	1239.71	1	19.99	0.938	3	6730.5	6619.5	4337	8902	7221	9111.67	9915	10199	9900.5	7023	12278	9650.5	7018	9857	5128	7637	25535	41961	27850	24887	20456	17498	17501	18485	34175	24430	19555	11347	15738	15738.5	15739	16262.5
TraesCS1A01G155200.1	Malate dehydrogenase	ALGQISER	TCA / org transformation.other organic acid transformatons.cyt MDH	437.243	2	689.358	1	5.72	0.9067	1	91769.5	91670.5	74987	108354	81203	82839	87216	80098	99816.5	85635	113020	99327.5	82841	114421	83203	81776	123063	252145	116453	117865	176300	125180	125183	142221	134596	147681	99112	114209	146471	146472	146472	146612
TraesCS1A01G155200.1	Malate dehydrogenase	TPSGEKPVR	TCA / org transformation.other organic acid transformatons.cyt MDH	485.769	2	772.431	1	2.53	0.9635	2	693.5	443.5	413	474	462	500.667	400	640	918.5	195	642	418.5	396	567	439	305	733	1157	706	808	961	845	848	884.667	1072	988	400	581	786	786.5	787	906.5
TraesCS1A01G348500.1	Malate dehydrogenase	VAVLGAAGGIGQPLGLLIK	TCA / org transformation.other organic acid transformatons.cyt MDH	874.046	2	1165.73	1	26.57	0.9491	1	734.5	245.5	187	304	223	293.667	304	354	907	192	374	283	224	378	206	268	663	1254	540	517	505	588	591	561.333	913	695	523	306	549	549.5	550	660.5
TraesCS1D01G153900.1	Malate dehydrogenase	TSSGEKPVR	TCA / org transformation.other organic acid transformatons.cyt MDH	480.759	2	772.431	1	12.62	0.8182	1	1514.5	1014.5	1162	867	852	967.333	1089	961	1826	1246	1986	1616	2422	1931	536	396	1851	5637	3470	3423	3443	1376	1379	2066	4334	3137	2586	4922	2949	2949.5	2950	3148.5
TraesCS1A01G412900.1	Malate dehydrogenase	GFVGDDQLGEALEGADLVIIPAGVPR	TCA / org transformation.TCA.malate DH	870.125	3	822.52	1	28.27	0.9511	2	2514.5	1890.5	697	3084	1022	1730.67	1975	2195	3139.5	1666	4363	3014.5	1067	3027	887	1119	3933	7663	3491	2929	2273	3863	3866	3334	3435	2154	2903	793	3867	3867.5	3868	4117.5
TraesCS1A01G412900.1	Malate dehydrogenase	LFGVTTLDVVR	TCA / org transformation.TCA.malate DH	610.356	2	959.552	1	21.12	0.9729	1	1774.5	1349.5	1121	1578	1448	2895.33	3236	4002	3056.5	1603	3388	2495.5	1518	6172	1459	1919	6621	10844	5326	3807	3302	6060	6063	5141.67	7006	3636	4826	1218	4573	4573.5	4574	4823.5
TraesCS1A01G412900.1	Malate dehydrogenase	TQDGGTEVVEAK	TCA / org transformation.TCA.malate DH	617.302	2	1004.49	1	4.13	0.8618	1	3641	3407	2768	4046	2750	2965	3083	3062	3484.5	3019	2776	2897.5	2264	2496	3195	2256	3818	5420	3427	3191	3526	4006	4009	3847	3377	4556	2427	2915	3442	3442.5	3443	3683.5
TraesCS2A01G187300.1	Succinate--CoA ligase [ADP-forming] subunit alpha	IGSTMFELFK	TCA / org transformation.TCA.succinyl-CoA ligase	586.805	2	1059.52	1	22.56	0.9501	1	1446	916	438	1394	780	1142.33	1217	1430	1840	916	1814	1365	639	1589	379	756	1959	3825	1791	1803	1377	1743	1746	1622	2422	1273	1674	804	2000	2000.5	2001	2148.5
TraesCS1A01G138800.1	ATP synthase gamma chain	YVILGEK	mitochondrial electron transport / ATP synthesis.F1-ATPase	411.242	2	559.345	1	10.44	0.8654	1	24184.5	23661.5	16360	30963	18123	21273	25442	20254	32527	27187	37669	32428	33061	37229	15602	15307	39885	72556	40950	47331	44338	27958	27961	33419	50505	29978	32717	46266	46110	46110.5	46111	46356.5
TraesCS5A01G019900.1	ATP synthase subunit alpha	AAELTTLLESR	mitochondrial electron transport / ATP synthesis.F1-ATPase	602.333	2	819.457	1	17.25	0.8908	1	21978	21743	14594	28892	15370	18975	20368	21187	20986.5	13638	27835	20736.5	18390	16621	15476	14493	23487	42292	30773	27087	27629	26950	26953	27177.3	33222	27546	15187	21423	32433	32433.5	32434	32945.5
TraesCS5A01G019900.1	ATP synthase subunit alpha	AVDSLVPIGR	mitochondrial electron transport / ATP synthesis.F1-ATPase	513.801	2	856.489	1	14.75	0.8968	3	80146	79900	61605	98195	69980	67403	62600	69629	79326.5	66456	91219	78837.5	75020	64761	54672	57382	96407	167308	104008	93410	124661	95264	95267	105064	123679	121239	61606	102070	110277	110278	110278	110404
TraesCS5A01G019900.1	ATP synthase subunit alpha	TAIAIDTILNQK	mitochondrial electron transport / ATP synthesis.F1-ATPase	650.877	2	1015.58	1	18.63	0.9917	3	14481	13969	11728	16210	10879	13785.7	14768	15710	16821	14534	18108	16321	11355	15272	9352	11936	15971	26135	20146	17830	21545	15402	15405	17450.7	22681	24085	13610	15212	18828	18828.5	18829	19417.5
TraesCS1A01G379000.1	ATP synthase subunit beta	VVDLLAPYQR	mitochondrial electron transport / ATP synthesis.F1-ATPase	587.335	2	747.415	1	17.01	0.915	3	43116	42990	30009	55971	31812	34238.3	29923	40980	38627.5	30351	45656	38003.5	32784	43302	24352	44947	57313	111475	63359	51448	75077	69629	69632	71446	50584	58196	29759	39961	62257	62257.5	62258	62781.5
TraesCS2A01G272800.1	NADH dehydrogenase [ubiquinone] 1 alpha subcomplex subunit 2	LDGLTEAQIDK	mitochondrial electron transport / ATP synthesis.NADH-DH.localisation not clear	601.817	2	974.515	1	10.5	0.923	2	1775.5	1186.5	725	1648	1151	1186.67	1280	1129	1290.5	847	884	865.5	1032	1093	542	739	1185	3319	906	1253	1912	996	999	1302.33	1205	1698	1224	1981	1703	1703.5	1704	1814.5
TraesCS2A01G272800.1	NADH dehydrogenase [ubiquinone] 1 alpha subcomplex subunit 3	YDMGVER	mitochondrial electron transport / ATP synthesis.NADH-DH.localisation not clear	435.195	2	706.319	1	5.81	0.9491	3	3932	3391	2581	4201	2211	2412.67	2650	2377	3308.5	2569	3580	3074.5	2535	2404	2132	1963	3491	6188	3803	3276	7169	3095	3098	4454	4811	5205	3428	4786	5065	5065.5	5066	5164.5
TraesCS2D01G272100.1	NADH dehydrogenase [ubiquinone] 1 alpha subcomplex subunit 4	NPTLPVLIR	mitochondrial electron transport / ATP synthesis.NADH-DH.localisation not clear	511.821	2	710.492	1	18.54	0.9047	2	6320	6194	5858	6530	4483	5000.33	4605	5913	6424.5	4312	7477	5894.5	6545	6445	4909	5348	8375	9575	8042	8434	11461	6516	6519	8165.33	8851	9630	7033	7901	9154	9154.5	9155	9695.5
TraesCS4B01G323800.1	NADH dehydrogenase [ubiquinone] 1 beta subcomplex subunit 7	VAEFYLPWK	mitochondrial electron transport / ATP synthesis.NADH-DH.localisation not clear	576.808	2	543.329	1	21.69	0.8699	3	1787.5	1046.5	1437	1656	747	1246	1406	1585	1936	1430	1952	1691	595	1793	519	1202	2218	3936	1713	1624	1237	2054	2057	1782.67	2048	1496	1767	988	2755	2755.5	2756	3278.5
TraesCS7D01G294100.1	NADH dehydrogenase [ubiquinone] iron-sulfur protein 6	AVGAAAVVGSHTAK	mitochondrial electron transport / ATP synthesis.NADH-DH.localisation not clear	619.846	2	1068.58	1	5.39	0.625	6	468.5	319.5	415	424	277	289.333	318	273	656	186	644	415	324	395	306	185	494	957	389	490	496	540	543	526.333	377	820	284	269	427	427.5	428	547.5
TraesCS4A01G266400.1	NADH-ubiquinone oxidoreductase subunit	ANVILPSSAFSEK	mitochondrial electron transport / ATP synthesis.NADH-DH.localisation not clear	681.867	2	1078.58	1	15.83	0.9533	3	2300	1759	2119	1399	1659	2120.67	2614	2089	2127	1608	2006	1807	2155	2606	1860	2559	2963	6660	2713	2968	4134	3977	3980	4030.33	5268	4482	2057	2928	3998	3998.5	3999	4098.5
